# Transcriptional activity differentiates families of Marine Group II *Euryarchaeota* in the coastal ocean

**DOI:** 10.1101/2020.09.16.299958

**Authors:** Julian Damashek, Aimee Oyinlade Okotie-Oyekan, Scott Michael Gifford, Alexey Vorobev, Mary Ann Moran, James Timothy Hollibaugh

**Author notes:** **Corresponding author:** Julian Damashek, Utica College, 1600 Burrstone Road, Utica, NY 13502.

## Abstract

Marine Group II *Euryarchaeota* (*Candidatus* Poseidoniales), abundant but yet-uncultivated members of marine microbial communities, are thought to be (photo)heterotrophs that metabolize dissolved organic matter (DOM) such as lipids and peptides. However, little is known about their transcriptional activity. We mapped reads from a metatranscriptomic time series collected at Sapelo Island (GA, USA) to metagenome-assembled genomes to determine the diversity of transcriptionally-active *Ca*. Poseidoniales. Summer metatranscriptomes had the highest abundance of *Ca*. Poseidoniales transcripts, mostly from the O1 and O3 genera within *Ca*. Thalassarchaeaceae (MGIIb). In contrast, transcripts from fall and winter samples were predominantly from *Ca*. Poseidoniaceae (MGIIa). Genes encoding proteorhodopsin, membrane-bound pyrophosphatase, peptidase/proteases, and part of the β-oxidation pathway were highly transcribed across abundant genera. Highly transcribed genes specific to *Ca*. Thalassarchaeaceae included xanthine/uracil permease and receptors for amino acid transporters. Enrichment of *Ca*. Thalassarchaeaceae transcript reads related to protein/peptide, nucleic acid, and amino acid transport and metabolism, as well as transcript depletion during dark incubations, provided further evidence of heterotrophic metabolism. Quantitative PCR analysis of South Atlantic Bight samples indicated consistently abundant *Ca*. Poseidoniales in nearshore and inshore waters. Together, our data suggest *Ca*. Thalassarchaeaceae are important photoheterotrophs potentially linking DOM and nitrogen cycling in coastal waters.
