## Supplemental Table 1 for "Transcriptional activity differentiates families of Marine Group II *Euryarchaeota* in the coastal ocean"

### Sheet: Sheet1
Genome_name	Clade	Source	NCBI Biosample / IMG Genome IDa
IN961	I	Tully et al. 2018	SAMN07618747
NAT238	I	Tully et al. 2018	SAMN07618778
SP3024	I	Tully et al. 2018	SAMN07618892
SP3059	I	Tully et al. 2018	SAMN07618900
TARA_ANE_MAG_00030	I	Delmont et al. 2018	NAb
UBA16	I	Parks et al. 2017	SAMN06027085
UBA596	I	Parks et al. 2017	SAMN06027515
UBA87	I	Parks et al. 2017	SAMN06027113
SP3025	J1	Tully et al. 2018	SAMN07618893
ThrashBin17	J1	Thrash et al. 2017	2651870039 (IMG)
UBA226	J1	Parks et al. 2017	SAMN06027296
Guaymas26	J2	Li et al. 2015	SAMN08159296
UBA60	J3	Parks et al. 2017	SAMN06027267
Guaymas28	K1	Li et al. 2015	SAMN08159298
IN35	K1	Tully et al. 2018	SAMN07618741
MED678	K1	Tully et al. 2018	SAMN07618751
MED870	K1	Tully et al. 2018	SAMN07618763
NAT279	K1	Tully et al. 2018	SAMN07618783
PH_bin156	K1	Rinke et al. 2019	SAMN09667245
PH_bin62	K1	Rinke et al. 2019	SAMN09667255
RS604	K1	Tully et al. 2018	SAMN07618835
SAT1485	K1	Tully et al. 2018	SAMN07618849
SAT2971	K1	Tully et al. 2018	SAMN07618864
SAT38	K1	Tully et al. 2018	SAMN07618865
SP143	K1	Tully et al. 2018	SAMN07618872
SP189	K1	Tully et al. 2018	SAMN07618876
SP3054	K1	Tully et al. 2018	SAMN07618899
TARA_ANE_MAG_00024	K1	Delmont et al. 2018	NAb
TARA_ASW_MAG_00011	K1	Delmont et al. 2018	NAb
TARA_ASW_MAG_00017	K1	Delmont et al. 2018	NAb
TARA_IOS_MAG_00047	K1	Delmont et al. 2018	NAb
TARA_RED_MAG_00072	K1	Delmont et al. 2018	NAb
UBA10	K1	Parks et al. 2017	SAMN06027087
UBA107	K1	Parks et al. 2017	SAMN06027595
UBA120	K1	Parks et al. 2017	SAMN06027308
UBA177	K1	Parks et al. 2017	SAMN06027211
UBA41	K1	Parks et al. 2017	SAMN06027026
UBA441	K1	Parks et al. 2017	SAMN06027145
UBA53	K1	Parks et al. 2017	SAMN06027194
UBA85	K1	Parks et al. 2017	SAMN06027115
EAC710	K2	Tully et al. 2018	SAMN07618732
IN37	K2	Tully et al. 2018	SAMN07618742
NAT11	K2	Tully et al. 2018	SAMN07618769
RS432	K2	Tully et al. 2018	SAMN07618828
SP303	K2	Tully et al. 2018	SAMN07618895
TARA_PSW_MAG_00101	K2	Delmont et al. 2018	NAb
TARA_RED_MAG_00055	K2	Delmont et al. 2018	NAb
AG_487_M08	L1	Unpublished	2740891962
ARS60	L1	Tully et al. 2018	SAMN07618712
EAC107	L1	Tully et al. 2018	SAMN07618723
MED211	L1	Tully et al. 2018	SAMN07618749
MED700	L1	Tully et al. 2018	SAMN07618753
MG2_GG3puget	L1	Iverson et al. 2012	SAMN02954313
NAT154	L1	Tully et al. 2018	SAMN07618774
NAT37	L1	Tully et al. 2018	SAMN07618789
PH_bin112	L1	Rinke et al. 2019	SAMN09667241
PH_bin137	L1	Rinke et al. 2019	SAMN09667243
PH_bin248	L1	Rinke et al. 2019	SAMN09667249
PH_bin35	L1	Rinke et al. 2019	SAMN09667253
SAT2781	L1	Tully et al. 2018	SAMN07618863
SP170	L1	Tully et al. 2018	SAMN07618873
TARA_ASW_MAG_00019	L1	Delmont et al. 2018	NAb
TARA_IOS_MAG_00038	L1	Delmont et al. 2018	NAb
TARA_PON_MAG_00033	L1	Delmont et al. 2018	NAb
TARA_PSW_MAG_00086	L1	Delmont et al. 2018	NAb
TMED132	L1	Tully et al. 2017	SAMN06971986
TMED99	L1	Tully et al. 2017	SAMN06971953
UBA111	L1	Parks et al. 2017	SAMN06027421
UBA123	L1	Parks et al. 2017	SAMN06027305
UBA128	L1	Parks et al. 2017	SAMN06027310
UBA13	L1	Parks et al. 2017	SAMN06027090
UBA131	L1	Parks et al. 2017	SAMN06027127
UBA229	L1	Parks et al. 2017	SAMN06027299
UBA242	L1	Parks et al. 2017	SAMN06027633
UBA258	L1	Parks et al. 2017	SAMN06027161
UBA259	L1	Parks et al. 2017	SAMN06027160
UBA433	L1	Parks et al. 2017	SAMN06027563
UBA563	L1	Parks et al. 2017	SAMN06027156
UBA599	L1	Parks et al. 2017	SAMN06027520
UBA88	L1	Parks et al. 2017	SAMN06027104
UBA90	L1	Parks et al. 2017	SAMN06027333
UBA91	L1	Parks et al. 2017	SAMN06027279
MED853	L2	Tully et al. 2018	SAMN07618762
NAT256	L2	Tully et al. 2018	SAMN07618779
NAT68	L2	Tully et al. 2018	SAMN07618793
NP147	L2	Tully et al. 2018	SAMN07618804
NP83	L2	Tully et al. 2018	SAMN07618811
PH_bin32	L2	Rinke et al. 2019	SAMN09667251
SAT122	L2	Tully et al. 2018	SAMN07618843
SAT145	L2	Tully et al. 2018	SAMN07618841
SAT1567	L2	Tully et al. 2018	SAMN07618851
SAT95	L2	Tully et al. 2018	SAMN07618869
UBA124	L2	Parks et al. 2017	SAMN06027304
UBA443	L2	Parks et al. 2017	SAMN06027147
UBA461	L2	Parks et al. 2017	SAMN06027479
UBA618	L2	Parks et al. 2017	SAMN06027586
UBA82	L2	Parks et al. 2017	SAMN06027110
IN1222	L3	Tully et al. 2018	SAMN07618736
NP116	L3	Tully et al. 2018	SAMN07618800
PH_bin375	L3	Rinke et al. 2019	SAMN09667254
SAT157	L3	Tully et al. 2018	SAMN07618852
SP212	L3	Tully et al. 2018	SAMN07618882
TARA_ANE_MAG_00027	L3	Delmont et al. 2018	NAb
TMED141	L3	Tully et al. 2017	SAMN06971995
UBA100	L3	Parks et al. 2017	SAMN06027598
UBA15	L3	Parks et al. 2017	SAMN06027084
UBA484	L3	Parks et al. 2017	SAMN06027234
UBA559	L3	Parks et al. 2017	SAMN06027375
UBA83	L3	Parks et al. 2017	SAMN06027109
Ca_Poseidonia_alphae	M	Parks et al. 2017	SAMN06027172
IN1219	M	Tully et al. 2018	SAMN07618735
IN46	M	Tully et al. 2018	SAMN07618743
MED705	M	Tully et al. 2018	SAMN07618754
MED790	M	Tully et al. 2018	SAMN07618759
NP65	M	Tully et al. 2018	SAMN07618809
PH_bin141	M	Rinke et al. 2019	SAMN09667244
PH_bin220	M	Rinke et al. 2019	SAMN09667247
PH_bin245	M	Rinke et al. 2019	SAMN09667248
PH_bin275	M	Rinke et al. 2019	SAMN09667250
PH_bin341	M	Rinke et al. 2019	SAMN09667252
RS440	M	Tully et al. 2018	SAMN07618830
SAT1329	M	Tully et al. 2018	SAMN07618844
TARA_ANE_MAG_00055	M	Delmont et al. 2018	NAb
TARA_MED_MAG_00060	M	Delmont et al. 2018	NAb
TARA_PSW_MAG_00056	M	Delmont et al. 2018	NAb
UBA253	M	Parks et al. 2017	SAMN06027170
UBA256	M	Parks et al. 2017	SAMN06027175
UBA442	M	Parks et al. 2017	SAMN06027146
UBA486	M	Parks et al. 2017	SAMN06027236
UBA561	M	Parks et al. 2017	SAMN06027158
UBA609	M	Parks et al. 2017	SAMN06027397
ARS91	N1	Tully et al. 2018	SAMN07618715
IN913	N1	Tully et al. 2018	SAMN07618744
SAT1510	N1	Tully et al. 2018	SAMN07618848
SP42	N1	Tully et al. 2018	SAMN07618919
TARA_IOS_MAG_00039	N1	Delmont et al. 2018	NAb
TARA_MED_MAG_00095	N1	Delmont et al. 2018	NAb
TARA_PSW_MAG_00057	N1	Delmont et al. 2018	NAb
TARA_PSW_MAG_00075	N1	Delmont et al. 2018	NAb
UBA14	N1	Parks et al. 2017	SAMN06027083
UBA171	N1	Parks et al. 2017	SAMN06027213
UBA182	N1	Parks et al. 2017	SAMN06027454
UBA191	N1	Parks et al. 2017	SAMN06027261
UBA20	N1	Parks et al. 2017	SAMN06027181
UBA250	N1	Parks et al. 2017	SAMN06027169
UBA51	N1	Parks et al. 2017	SAMN06027192
UBA531	N1	Parks et al. 2017	SAMN06027056
UBA558	N1	Parks et al. 2017	SAMN06027288
UBA603	N1	Parks et al. 2017	SAMN06027387
UBA69	N1	Parks et al. 2017	SAMN06027264
UBA98	N1	Parks et al. 2017	SAMN06027286
EAC1768	N2	Tully et al. 2018	SAMN07618726
IN930	N2	Tully et al. 2018	SAMN07618746
MED1093	N2	Tully et al. 2018	SAMN07618748
MED921	N2	Tully et al. 2018	SAMN07618767
NAT150	N2	Tully et al. 2018	SAMN07618773
SAT164	N2	Tully et al. 2018	SAMN07618854
SAT165	N2	Tully et al. 2018	SAMN07618855
SAT218	N2	Tully et al. 2018	SAMN07618856
SP175	N2	Tully et al. 2018	SAMN07618875
SP3051	N2	Tully et al. 2018	SAMN07618898
SP338	N2	Tully et al. 2018	SAMN07618916
TARA_ANE_MAG_00019	N2	Delmont et al. 2018	NAb
TARA_ANE_MAG_00065	N2	Delmont et al. 2018	NAb
TARA_ANW_MAG_00045	N2	Delmont et al. 2018	NAb
TARA_ASE_MAG_00011	N2	Delmont et al. 2018	NAb
UBA125	N2	Parks et al. 2017	SAMN06027303
UBA251	N2	Parks et al. 2017	SAMN06027168
UBA39	N2	Parks et al. 2017	SAMN06027373
UBA40	N2	Parks et al. 2017	SAMN06027027
UBA84	N2	Parks et al. 2017	SAMN06027116
AG_487_I20	O1	Unpublished	2740891966
ARS96	O1	Tully et al. 2018	SAMN07618716
Cayman80_deep	O1	Li et al. 2015	SAMN08159287
Guaymas21	O1	Li et al. 2015	SAMN08159291
MED_G36	O1	Haro-Moreno et al. 2018	SAMN06890647
MED_G37	O1	Haro-Moreno et al. 2018	SAMN06890648
MED625	O1	Tully et al. 2018	SAMN07618750
NAT78	O1	Tully et al. 2018	SAMN07618794
REDSEA_S03_B6	O1	Haroon et al. 2016	SAMN04534670
SAT2681	O1	Tully et al. 2018	SAMN07618857
SIMO_Bin_19_2	O1	Damashek et al. 2019	SAMN12255926
ThrashBin14	O1	Thrash et al. 2017	2651870037 (IMG)
UBA104	O1	Parks et al. 2017	SAMN06027594
UBA105	O1	Parks et al. 2017	SAMN06027593
UBA106	O1	Parks et al. 2017	SAMN06027596
UBA108	O1	Parks et al. 2017	SAMN06027592
UBA126	O1	Parks et al. 2017	SAMN06027302
UBA175	O1	Parks et al. 2017	SAMN06027209
UBA19	O1	Parks et al. 2017	SAMN06027082
UBA193	O1	Parks et al. 2017	SAMN06027259
UBA252	O1	Parks et al. 2017	SAMN06027171
UBA26	O1	Parks et al. 2017	SAMN06027179
UBA29	O1	Parks et al. 2017	SAMN06027185
UBA31	O1	Parks et al. 2017	SAMN06027370
UBA34	O1	Parks et al. 2017	SAMN06027365
UBA38	O1	Parks et al. 2017	SAMN06027372
UBA485	O1	Parks et al. 2017	SAMN06027235
UBA50	O1	Parks et al. 2017	SAMN06027191
UBA500	O1	Parks et al. 2017	SAMN06027540
UBA529	O1	Parks et al. 2017	SAMN06027232
UBA66	O1	Parks et al. 2017	SAMN06027273
ARS58	O2	Tully et al. 2018	SAMN07618711
CPC89	O2	Tully et al. 2018	SAMN07618720
Guaymas23	O2	Li et al. 2015	SAMN08159293
IN31	O2	Tully et al. 2018	SAMN07618738
IN918	O2	Tully et al. 2018	SAMN07618745
MED_G35	O2	Haro-Moreno et al. 2018	SAMN06890646
MED_G38	O2	Haro-Moreno et al. 2018	SAMN06890649
MED710	O2	Tully et al. 2018	SAMN06972018
MED743	O2	Tully et al. 2018	SAMN07618756
NAT234	O2	Tully et al. 2018	SAMN07618777
NAT302	O2	Tully et al. 2018	SAMN07618786
NP1344	O2	Tully et al. 2018	SAMN07618802
PH_bin195	O2	Rinke et al. 2019	SAMN09667246
REDSEA_S11_B3N4	O2	Haroon et al. 2016	SAMN04534672
REDSEA_S19_B7N8	O2	Haroon et al. 2016	SAMN04534673
REDSEA_S30_B12	O2	Haroon et al. 2016	SAMN04534676
REDSEA_S40_B11N13	O2	Haroon et al. 2016	SAMN04534678
REDSEA_S41_B6	O2	Haroon et al. 2016	SAMN04534679
REDSEA_S43_B8	O2	Haroon et al. 2016	SAMN04534681
RS354	O2	Tully et al. 2018	SAMN07618819
RS392	O2	Tully et al. 2018	SAMN07618823
RS443	O2	Tully et al. 2018	SAMN07618832
RS462	O2	Tully et al. 2018	SAMN07618833
SAT1460	O2	Tully et al. 2018	SAMN07618848
SAT1553	O2	Tully et al. 2018	SAMN07618849
SP192	O2	Tully et al. 2018	SAMN07618877
SP3014	O2	Tully et al. 2018	SAMN07618891
SP3067	O2	Tully et al. 2018	NA
SP3068	O2	Tully et al. 2018	SAMN07618905
SP3092	O2	Tully et al. 2018	SAMN07618910
SP3093	O2	Tully et al. 2018	NA
SP88	O2	Tully et al. 2018	SAMN07618922
TARA_ASE_MAG_00016	O2	Delmont et al. 2018	NAb
TARA_ION_MAG_00033	O2	Delmont et al. 2018	NAb
TARA_ION_MAG_00034	O2	Delmont et al. 2018	NAb
TARA_ION_MAG_00040	O2	Delmont et al. 2018	NAb
TARA_ION_MAG_00044	O2	Delmont et al. 2018	NAb
TARA_MED_MAG_00075	O2	Delmont et al. 2018	NAb
TARA_PON_MAG_00049	O2	Delmont et al. 2018	NAb
TMED129	O2	Tully et al. 2017	SAMN06971983
TMED97	O2	Tully et al. 2017	SAMN06971951
UBA112	O2	Parks et al. 2017	SAMN06027418
UBA194	O2	Parks et al. 2017	SAMN06027256
UBA209	O2	Parks et al. 2017	SAMN06027576
UBA36	O2	Parks et al. 2017	SAMN06027363
UBA464	O2	Parks et al. 2017	SAMN06027482
UBA557	O2	Parks et al. 2017	SAMN06027275
UBA622	O2	Parks et al. 2017	SAMN06027120
ARS1134	O3	Tully et al. 2018	SAMN07618707
Guaymas29	O3	Li et al. 2015	SAMN08159299
MED846	O3	Tully et al. 2018	SAMN07618761
NAT86	O3	Tully et al. 2018	SAMN07618795
SAT102	O3	Tully et al. 2018	SAMN07618839
SAT116	O3	Tully et al. 2018	SAMN07618842
SIMO_Bin_31_1	O3	Damashek et al. 2019	SAMN12255933
TARA_IOS_MAG_00022	O3	Delmont et al. 2018	NAb
TARA_PSE_MAG_00070	O3	Delmont et al. 2018	NAb
TARA_RED_MAG_00062	O3	Delmont et al. 2018	NAb
UBA257	O3	Parks et al. 2017	SAMN06027174
UBA260	O3	Parks et al. 2017	SAMN06027341
UBA30	O3	Parks et al. 2017	SAMN06027369
UBA439	O3	Parks et al. 2017	SAMN06027565
UBA605	O3	Parks et al. 2017	SAMN06027393
UBA89	O3	Parks et al. 2017	SAMN06027103
UBA9	O3	Parks et al. 2017	SAMN06027401
UBA99	O3	Parks et al. 2017	SAMN06027287
Ca_Thalassarchaeum_beta	O4	Li et al. 2015	SAMN08159283
EAC675	O4	Tully et al. 2018	SAMN07618731
Guaymas22	O4	Li et al. 2015	SAMN08159292
MED_G34	O4	Haro-Moreno et al. 2018	SAMN06890645
RS356	O4	Tully et al. 2018	SAMN07618820
RS814	O4	Tully et al. 2018	SAMN07618837
SP231	O4	Tully et al. 2018	SAMN07618884
SP3107	O4	Tully et al. 2018	SAMN07618912
TARA_ANE_MAG_00052	O4	Delmont et al. 2018	NAb
TARA_PSW_MAG_00073	O4	Delmont et al. 2018	NAb
ThrashBin18	O4	Thrash et al. 2017	2651870040 (IMG)
UBA101	O4	Parks et al. 2017	SAMN06027597
UBA134	O4	Parks et al. 2017	SAMN06027130
UBA178	O4	Parks et al. 2017	SAMN06027206
UBA200	O4	Parks et al. 2017	SAMN06027573
UBA220	O4	Parks et al. 2017	SAMN06027290
UBA225	O4	Parks et al. 2017	SAMN06027295
UBA528	O4	Parks et al. 2017	SAMN06027233
UBA54	O4	Parks et al. 2017	SAMN06027195
UBA540	O4	Parks et al. 2017	SAMN06027473
UBA623	O4	Parks et al. 2017	SAMN06027121
ARS47	O5	Tully et al. 2018	SAMN07618710
EAC40	O5	Tully et al. 2018	SAMN07618729
IN34	O5	Tully et al. 2018	SAMN07618740
MED770	O5	Tully et al. 2018	SAMN07618758
MED875	O5	Tully et al. 2018	SAMN07618765
NAT35	O5	Tully et al. 2018	SAMN07618787
NAT50	O5	Tully et al. 2018	SAMN07618790
NP1521	O5	Tully et al. 2018	SAMN07618806
NP84	O5	Tully et al. 2018	SAMN07618812
NP965	O5	Tully et al. 2018	SAMN07618815
SP3007	O5	Tully et al. 2018	SAMN07618888
SP3063	O5	Tully et al. 2018	SAMN07618902
TARA_ANW_MAG_00043	O5	Delmont et al. 2018	NAb
TARA_ANW_MAG_00046	O5	Delmont et al. 2018	NAb
TARA_ASE_MAG_00009	O5	Delmont et al. 2018	NAb
TARA_ASW_MAG_00021	O5	Delmont et al. 2018	NAb
TARA_ASW_MAG_00024	O5	Delmont et al. 2018	NAb
TARA_PSE_MAG_00064	O5	Delmont et al. 2018	NAb
UBA103	O5	Parks et al. 2017	SAMN06027599
UBA121	O5	Parks et al. 2017	SAMN06027307
UBA129	O5	Parks et al. 2017	SAMN06027309
UBA130	O5	Parks et al. 2017	SAMN06027126
UBA173	O5	Parks et al. 2017	SAMN06027215
UBA18	O5	Parks et al. 2017	SAMN06027081
UBA180	O5	Parks et al. 2017	SAMN06027452
UBA181	O5	Parks et al. 2017	SAMN06027451
UBA249	O5	Parks et al. 2017	SAMN06027628
UBA3	O5	Parks et al. 2017	SAMN06027391
UBA4	O5	Parks et al. 2017	SAMN06027404
UBA438	O5	Parks et al. 2017	SAMN06027566
UBA463	O5	Parks et al. 2017	SAMN06027477
UBA465	O5	Parks et al. 2017	SAMN06027483
UBA49	O5	Parks et al. 2017	SAMN06027028
UBA498	O5	Parks et al. 2017	SAMN06027434
UBA538	O5	Parks et al. 2017	SAMN06027059
UBA560	O5	Parks et al. 2017	SAMN06027159
UBA601	O5	Parks et al. 2017	SAMN06027405
UBA62	O5	Parks et al. 2017	SAMN06027269
MED_G33	P	Haro-Moreno et al. 2018	SAMN06890644
NAT36	P	Tully et al. 2018	SAMN07618788
RS348	P	Tully et al. 2018	SAMN07618817
SP210	P	Tully et al. 2018	SAMN07618881
SP3027	P	Tully et al. 2018	SAMN07618894
SP3088	P	Tully et al. 2018	NA
TARA_PSE_MAG_00061	P	Delmont et al. 2018	NAb
ThrashBin15	P	Thrash et al. 2017	2651870038 (IMG)
UBA221	P	Parks et al. 2017	SAMN06027291
UBA501	P	Parks et al. 2017	SAMN06027539
UBA602	P	Parks et al. 2017	SAMN06027386
TARA_RED_MAG_00049	Q1	Delmont et al. 2018	NAb
UBA196	Q1	Parks et al. 2017	SAMN06027254
UBA59	Q2	Parks et al. 2017	SAMN06027200
aNCBI Biosample accessions start with "SAMN"; IMG Genome IDs are all numeric.
bDelmont et al. (2018) MAGs available via Figshare: https://figshare.com/articles/TARA-NON-REDUNDANT-MAGs/4902923
