## Supplemental Table 2 for "Transcriptional activity differentiates families of Marine Group II *Euryarchaeota* in the coastal ocean"

### Sheet: Sheet1
Ca. Poseidoniales (MGII) 16S rRNA		Reference
Forward primer	GII-554-f	Massana et al. 1997 [11]; Galand et al. 2010 [13]
	5'-GTCGMTTTTATTGGGCCTAA
Reverse primer	Eury806-r	Teira et al. 2004 [12]
	5'-CACAGCGTTTACACCTAG
Cycling conditions	94ºC, 3 m	Galand et al. 2010 [13]
	40 cycles of:
	95°C, 30 s
	59°C, 40 s
	72°C, 40 s
No. plates	16
r2	0.999 ± 0.001 (0.997 - 1.000)a
Efficiency (%)	93.36 ± 2.04 (88.96 - 97.34)a
aMean ± standard deviation (minimum - maximum).
