## Supplemental Table 5 for "Transcriptional activity differentiates families of Marine Group II *Euryarchaeota* in the coastal ocean"

### Sheet: SIMO Bin 19-2
Gene	Description	log2 Fold Change	S.E.	Wald	p-value	BH adjusted p-value
844	Unknown	3.64385	1.02387	3.5589	0.000372407	0.00590531
1157	Unknown	2.86088	0.778514	3.6748	0.000238033	0.00440361
168	Unknown	2.80089	0.875953	3.19754	0.00138607	0.0139867
374	Transcription initiation factor II B	2.7503	0.89943	3.05782	0.0022295	0.0190035
211	Unknown	2.70976	0.636984	4.25404	2.09947e-05	0.000776804
529	Ribonucleoside-diphosphate reductase	2.69428	0.887424	3.03607	0.00239684	0.0190035
955	3-hydroxyacyl-CoA dehydrogenase (hbd1)	2.47133	0.901949	2.73999	0.00614405	0.045466
1077		2.46058	1.13204	2.17358	0.0297366	0.137532
261	Chaperone (dnaK)	2.38118	0.924344	2.57608	0.00999277	0.0583788
569	Xanthine/uracil permease (pbuG)	2.35589	0.935635	2.51796	0.0118037	0.0623912
441		2.32061	1.10354	2.10288	0.0354758	0.151455
1091	Unknown	2.26214	0.602352	3.75552	0.000172984	0.00384024
305	Glycosylation oligosaccharyltransferase (aglB)	2.04653	0.809207	2.52905	0.0114372	0.0623912
1221	Halocyanin (hcy)	2.03975	0.858802	2.37511	0.0175436	0.0846671
1220	Proteorhodopsin	2.00055	0.738782	2.7079	0.00677102	0.0469739
515	Plastocyanin (petE)	1.94055	0.807288	2.40379	0.0162262	0.0818686
307		1.90549	1.09317	1.74309	0.0813186	0.265481
176		1.80188	0.997768	1.80591	0.070933	0.246049
216		1.77782	0.977262	1.81918	0.0688837	0.246049
683		1.72813	1.08246	1.59648	0.110381	0.314163
91	ABC transporter (L-amino acids; aapJ)	1.68362	0.642264	2.62139	0.0087572	0.0540027
745		1.6685	1.12861	1.47836	0.139312	0.377161
537		1.61701	0.946274	1.70882	0.0874849	0.277452
789		1.58001	0.898211	1.75907	0.0785664	0.264269
102		1.55217	0.971793	1.59722	0.110216	0.314163
284		1.54228	1.14209	1.35041	0.176885	0.4007
779		1.52866	1.21816	1.25489	0.209519	0.463577
591		1.52629	1.34613	1.13383	0.256864	0.48871
63		1.52526	1.07635	1.41707	0.156464	0.385944
659		1.52211	1.27047	1.19807	0.23089	0.483561
346	Unknown	1.48713	0.427465	3.47895	0.000503375	0.00620829
790		1.48536	0.888478	1.6718	0.094563	0.283689
436		1.42908	0.672662	2.12451	0.0336273	0.149305
991		1.42522	1.21999	1.16822	0.242719	0.48871
1226		1.35692	0.879481	1.54286	0.122865	0.340949
440		1.27116	1.22592	1.0369	0.299781	0.504177
635		1.27023	0.884158	1.43666	0.150815	0.385944
90		1.27022	1.09899	1.15581	0.24776	0.48871
146		1.25832	1.07018	1.1758	0.239675	0.48871
652		1.22282	1.08583	1.12617	0.260095	0.48871
922		1.21594	1.15652	1.05138	0.293083	0.500496
909		1.19527	1.05554	1.13238	0.257476	0.48871
1002		1.18624	0.654317	1.81295	0.0698401	0.246049
1043		1.17528	1.09556	1.07276	0.283377	0.500496
634		1.13604	0.912206	1.24537	0.212995	0.463577
975		1.12259	0.781248	1.43692	0.150742	0.385944
1067		1.11649	1.05498	1.0583	0.289917	0.500496
1246		1.1023	1.28326	0.858986	0.390348	0.570114
62		1.08932	1.13412	0.960503	0.336802	0.52655
365		1.07044	1.21804	0.878823	0.379497	0.561656
297		1.05466	1.09511	0.963067	0.335514	0.52655
310		1.05131	1.14946	0.914606	0.360398	0.546823
954		0.985752	1.33723	0.737162	0.461024	0.647768
152		0.8011	1.04455	0.76693	0.443123	0.631591
1247		0.760883	1.10482	0.688695	0.491015	0.664667
637		0.732667	0.80803	0.906732	0.364548	0.546823
449		0.520721	1.39278	0.373872	0.708499	0.81025
1179		0.514508	1.3135	0.391708	0.695274	0.81009
633		0.438927	1.21432	0.36146	0.717755	0.81025
1042		0.437011	1.08375	0.40324	0.686772	0.81009
697		0.326515	1.37343	0.237736	0.812086	0.875161
437		0.322336	0.989078	0.325896	0.744503	0.818217
512		0.295643	1.23904	0.238606	0.811411	0.875161
941		0.187335	1.32824	0.141041	0.887838	0.921447
1089		0.113307	1.08421	0.104506	0.916768	0.942233
1045		0.0558884	1.16756	0.0478677	0.961822	0.96891
308		-0.0497347	1.27606	-0.0389751	0.96891	0.96891
31		-0.1168	1.48131	-0.0788493	0.937153	0.954348
629		-0.187829	1.33659	-0.140529	0.888242	0.921447
29		-0.260686	1.41849	-0.183777	0.854188	0.902999
363		-0.310386	1.40144	-0.221476	0.824722	0.880232
1153		-0.440874	1.26244	-0.349223	0.726922	0.81025
568		-0.462745	1.17118	-0.395112	0.69276	0.81009
482		-0.467832	0.926054	-0.505189	0.613426	0.773753
445		-0.516936	1.49756	-0.345186	0.729955	0.81025
640		-0.521551	1.35649	-0.384486	0.700618	0.81009
626		-0.603574	1.2497	-0.482973	0.629115	0.779025
511		-0.618378	1.28985	-0.479418	0.631642	0.779025
1090		-0.67583	1.46719	-0.46063	0.645064	0.786837
1164		-0.68216	1.12577	-0.60595	0.544548	0.711116
457		-0.692921	1.58192	-0.438026	0.661367	0.797954
1133		-0.726128	1.29976	-0.558662	0.576392	0.735397
197		-0.821057	1.34339	-0.611183	0.541079	0.711116
923		-0.863394	1.49893	-0.576005	0.564612	0.728743
366		-0.978167	1.27739	-0.765757	0.443821	0.631591
824		-0.986928	1.41728	-0.696353	0.486208	0.664667
155		-1.03429	1.49056	-0.693894	0.487749	0.664667
446		-1.0347	1.6425	-0.629953	0.528725	0.70709
1038		-1.21592	1.24986	-0.972841	0.330632	0.52655
413		-1.31527	1.31174	-1.00269	0.31601	0.515839
406		-1.32846	1.41452	-0.939165	0.347646	0.535955
359		-1.43064	1.41938	-1.00793	0.313487	0.515839
864		-1.59023	1.43736	-1.10636	0.26857	0.48871
1061		-1.64558	1.54414	-1.06569	0.286563	0.500496
794		-1.73437	1.55556	-1.11494	0.264874	0.48871
978		-1.86967	1.54972	-1.20646	0.22764	0.483561
407		-1.96552	1.41524	-1.38882	0.164887	0.389414
526		-1.99849	1.00567	-1.98722	0.0468975	0.192801
1010	Unknown (contains thrombospondin type 3 repeats)	-2.11178	0.430533	-4.90504	9.34069e-07	5.18408e-05
2		-2.14402	1.57191	-1.36396	0.172581	0.399093
56		-2.26185	1.61919	-1.3969	0.162443	0.389414
57		-2.45363	1.72697	-1.42077	0.155383	0.385944
885		-2.59525	1.53597	-1.68965	0.0910942	0.280874
499		-3.11887	1.63098	-1.91227	0.055842	0.21374
929		-3.12981	1.62898	-1.92134	0.0546894	0.21374
1192	Uridine kinase (udk)	-3.71839	1.0826	-3.43467	0.000593269	0.00658528
390	Unknown (SNARE associated?)	-4.20257	1.56561	-2.6843	0.00726829	0.0474577
1194	Nucleotide pyrophosphatase/phosphodiesterase	-4.54981	1.30412	-3.48881	0.00048518	0.00620829
1009	Unknown	-4.58642	1.14853	-3.9933	6.51597e-05	0.00180818
1195	Unknown	-4.58771	1.48036	-3.09904	0.00194146	0.0179585
1193	tRNA methyltransferase (trmL)	-5.95999	1.0093	-5.90507	3.525e-09	3.91275e-07

### Sheet: SIMO Bin 31-1
Gene	Description	log2 Fold Change	S.E.	Wald	p-value	BH adjusted p-value
1493	Ribosomal protein L12 (rpl12)	2.46872	0.879533	2.80685	0.00500283	0.0775439
2445		1.85953	1.05912	1.75573	0.0791339	0.469752
1778		1.80488	1.44656	1.24771	0.212138	0.857776
1494		1.77984	0.973604	1.82809	0.0675353	0.418719
1994		1.70571	1.04652	1.62988	0.103126	0.564161
1342		1.67109	1.02179	1.63545	0.101954	0.564161
1899		1.54427	1.09931	1.40477	0.16009	0.72674
1793		1.51724	1.05958	1.43192	0.152167	0.72674
1995		1.44488	1.06014	1.36292	0.172908	0.765735
1282		1.31096	1.03226	1.26999	0.204088	0.849858
1435		1.30781	1.1502	1.13703	0.255526	0.976599
1456		1.29771	1.30792	0.992193	0.321104	0.989113
2313		1.23792	1.25104	0.989507	0.322415	0.989113
1794		1.23772	0.850319	1.45559	0.145505	0.72674
2045		1.22363	1.23168	0.993456	0.320488	0.989113
2254		1.2194	0.929795	1.31147	0.189698	0.814243
2247		1.18795	0.723053	1.64296	0.100391	0.564161
1718		1.18774	1.18636	1.00117	0.316746	0.989113
2613		1.17851	0.841761	1.40005	0.161498	0.72674
2589		1.17709	0.955349	1.2321	0.217911	0.86853
2390		1.16392	1.08418	1.07355	0.283025	0.988093
1747		1.15866	0.792845	1.4614	0.143907	0.72674
2441		1.15426	1.36208	0.847419	0.396761	0.989113
1777		1.12739	1.02277	1.10229	0.270335	0.988093
1431		1.0975	1.13436	0.967513	0.333288	0.989113
2163		1.084	1.0057	1.07785	0.281098	0.988093
2407		1.05453	1.04517	1.00896	0.312993	0.989113
2020		1.05361	1.08515	0.970936	0.33158	0.989113
1432		1.04663	1.16746	0.896494	0.369989	0.989113
2447		1.03723	1.19226	0.869974	0.384314	0.989113
1455		1.02829	1.45039	0.708979	0.478337	0.989113
2021		1.0198	1.5732	0.648235	0.516833	0.989113
2631		1.01887	1.33396	0.763788	0.444993	0.989113
2160		1.0089	1.33175	0.757572	0.448707	0.989113
2500		1.0047	1.26059	0.797007	0.425447	0.989113
1436		0.999847	1.27131	0.786472	0.431591	0.989113
1856		0.980225	1.34193	0.730459	0.46511	0.989113
1702		0.978527	1.38217	0.707967	0.478966	0.989113
1544		0.972955	1.27001	0.7661	0.443617	0.989113
2599		0.957411	2.12133	0.451326	0.651755	0.989113
2312		0.953977	1.25363	0.760974	0.446672	0.989113
2449		0.937122	1.21406	0.771893	0.440178	0.989113
1695		0.934981	1.27464	0.733527	0.463237	0.989113
1316		0.932108	1.47189	0.633273	0.526555	0.989113
2144		0.931548	1.25056	0.744907	0.456328	0.989113
1748		0.910047	1.20631	0.754403	0.450607	0.989113
2328		0.908932	1.48094	0.613754	0.539378	0.989113
2135		0.903383	1.18027	0.765401	0.444033	0.989113
2418		0.880723	1.20251	0.732404	0.463922	0.989113
2590		0.877566	1.22047	0.719041	0.472116	0.989113
2010		0.853343	1.23263	0.692297	0.488751	0.989113
2397		0.847524	1.16711	0.726174	0.467732	0.989113
1518		0.840986	1.22227	0.688055	0.491418	0.989113
1421		0.833472	0.917603	0.908315	0.363712	0.989113
1891		0.805251	1.50488	0.535092	0.592586	0.989113
1818		0.795258	1.33163	0.597209	0.550368	0.989113
2389		0.788238	1.52416	0.517161	0.605044	0.989113
1422		0.784396	1.19982	0.653764	0.513264	0.989113
1922		0.764972	1.40532	0.54434	0.586207	0.989113
1775		0.741341	1.34549	0.550982	0.581646	0.989113
1677		0.736152	1.03283	0.712755	0.475998	0.989113
1306		0.725994	1.31199	0.553353	0.580022	0.989113
1774		0.72581	1.27008	0.571469	0.567681	0.989113
2442		0.725622	1.35098	0.537107	0.591194	0.989113
1974		0.721928	1.36354	0.529452	0.596492	0.989113
1428		0.705797	1.14516	0.616332	0.537675	0.989113
2277		0.690139	1.01723	0.678447	0.497488	0.989113
1317		0.688704	0.964944	0.713724	0.475398	0.989113
2506		0.67412	1.20603	0.558957	0.576191	0.989113
1280		0.661997	1.35953	0.486931	0.626307	0.989113
2092		0.658819	1.58126	0.416641	0.676941	0.989113
1545		0.656272	1.40786	0.46615	0.641108	0.989113
1459		0.654539	1.3139	0.498164	0.618368	0.989113
1776		0.653785	1.09224	0.598575	0.549456	0.989113
1746		0.648423	1.47585	0.439356	0.660403	0.989113
1338		0.623484	1.60911	0.387471	0.698407	0.989113
1745		0.621666	1.32478	0.469261	0.638883	0.989113
1281		0.621391	0.993701	0.62533	0.531754	0.989113
2307		0.600657	1.15741	0.518968	0.603783	0.989113
1764		0.599504	1.36226	0.44008	0.659879	0.989113
1921		0.594043	1.12918	0.526084	0.59883	0.989113
1449		0.593064	1.46093	0.40595	0.684779	0.989113
2448		0.583381	1.09243	0.534024	0.593325	0.989113
2053		0.579697	1.46517	0.395653	0.692361	0.989113
1441		0.577187	1.13559	0.508271	0.611263	0.989113
1835		0.562431	1.25853	0.446894	0.654952	0.989113
2276		0.557344	1.2238	0.455419	0.648808	0.989113
2125		0.555518	1.49804	0.37083	0.710764	0.989113
2308		0.54017	1.59621	0.338408	0.735056	0.989113
1711		0.536322	1.21826	0.440236	0.659766	0.989113
2042		0.501583	1.13563	0.441678	0.658722	0.989113
1519		0.500236	1.26417	0.395704	0.692323	0.989113
1284		0.49545	1.05839	0.468115	0.639703	0.989113
1318		0.493807	1.53725	0.321227	0.748039	0.989113
1297		0.490006	1.07235	0.456946	0.64771	0.989113
2269		0.471718	1.20408	0.391765	0.695232	0.989113
2278		0.471547	1.17592	0.401004	0.688417	0.989113
2291		0.445555	1.31917	0.337754	0.735549	0.989113
1662		0.444102	1.37097	0.323933	0.745989	0.989113
2263		0.43842	1.25168	0.350264	0.726141	0.989113
2072		0.433805	1.14374	0.379288	0.704474	0.989113
1868		0.424165	1.47566	0.287441	0.773775	0.999459
1403		0.391499	1.13738	0.344211	0.730688	0.989113
1926		0.391206	1.21202	0.322771	0.746868	0.989113
1622		0.389406	1.20828	0.32228	0.74724	0.989113
2314		0.386134	1.29902	0.29725	0.766276	0.999023
1817		0.382852	1.23967	0.308835	0.757447	0.996761
2304		0.379586	1.56973	0.241817	0.808922	0.999999
1439		0.360946	1.86054	0.194	0.846176	0.999999
2341		0.357726	1.52331	0.234835	0.814337	0.999999
1299		0.335214	1.04027	0.322238	0.747272	0.989113
2422		0.331198	1.38564	0.239022	0.811088	0.999999
1876		0.308798	1.58132	0.195279	0.845175	0.999999
2129		0.3071	1.0095	0.30421	0.760968	0.996761
2301		0.290431	1.3533	0.21461	0.830072	0.999999
1815		0.288205	1.58657	0.181653	0.855855	0.999999
1392		0.277198	1.08508	0.255464	0.798365	0.999999
2634		0.263795	1.73763	0.151812	0.879335	0.999999
1555		0.250733	1.05182	0.238381	0.811586	0.999999
2408		0.228036	1.24616	0.182991	0.854805	0.999999
2130		0.227936	1.5286	0.149114	0.881464	0.999999
1694		0.198296	1.47096	0.134807	0.892764	0.999999
1448		0.196904	1.34559	0.146333	0.883658	0.999999
2444		0.195175	1.25336	0.155721	0.876253	0.999999
1837		0.184834	1.3609	0.135817	0.891966	0.999999
1554		0.15632	1.37087	0.11403	0.909214	0.999999
2294		0.147954	1.30173	0.113659	0.909508	0.999999
1324		0.123889	1.30168	0.095176	0.924175	0.999999
2633		0.122151	1.06043	0.11519	0.908295	0.999999
1870		0.116374	1.01776	0.114343	0.908966	0.999999
2610		0.113299	1.41488	0.0800765	0.936176	0.999999
2391		0.103993	1.07895	0.096384	0.923216	0.999999
1391		0.096943	1.14205	0.0848853	0.932353	0.999999
2073		0.0939954	1.16591	0.08062	0.935744	0.999999
1451		0.0780229	1.67067	0.0467015	0.962751	0.999999
2426		0.0613212	1.71135	0.0358321	0.971416	0.999999
2007		0.0557287	1.39641	0.0399087	0.968166	0.999999
2302		0.0482007	1.28018	0.0376515	0.969966	0.999999
1829		0.0347464	1.43291	0.0242489	0.980654	0.999999
1536		0.0226074	1.67963	0.0134598	0.989261	0.999999
1355		0.0203164	1.60328	0.0126718	0.98989	0.999999
1596		0.0190716	1.44584	0.0131907	0.989476	0.999999
2435		0.00980783	1.43231	0.00684758	0.994536	0.999999
1452		0.00891317	1.70602	0.00522453	0.995831	0.999999
2414		0.00183525	1.48193	0.00123842	0.999012	0.999999
2157		-4.16004e-07	0.253026	-1.64412e-06	0.999999	0.999999
2325		-0.0200287	1.58729	-0.0126182	0.989932	0.999999
1665		-0.0228219	1.65609	-0.0137806	0.989005	0.999999
2138		-0.0404229	1.32827	-0.0304327	0.975722	0.999999
1511		-0.0416963	1.36402	-0.0305686	0.975614	0.999999
1380		-0.0665239	1.64025	-0.0405572	0.967649	0.999999
2147		-0.0860495	1.76689	-0.0487011	0.961158	0.999999
2257		-0.0905025	1.25109	-0.0723388	0.942332	0.999999
2306		-0.101989	1.54588	-0.0659751	0.947398	0.999999
1984		-0.155231	1.55031	-0.100129	0.920242	0.999999
1517		-0.165007	1.28374	-0.128536	0.897725	0.999999
2305		-0.169821	1.34405	-0.126349	0.899455	0.999999
2175		-0.181958	1.17006	-0.155512	0.876418	0.999999
2139		-0.188736	1.50896	-0.125077	0.900463	0.999999
2039		-0.1959	1.79869	-0.108913	0.913272	0.999999
1509		-0.196204	1.54141	-0.127289	0.898712	0.999999
1860		-0.196721	1.45201	-0.135482	0.892231	0.999999
1749		-0.214607	1.52763	-0.140483	0.888278	0.999999
1438		-0.24095	1.33765	-0.180129	0.857051	0.999999
1833		-0.2523	1.41615	-0.178159	0.858598	0.999999
1624		-0.259933	1.27252	-0.204267	0.838145	0.999999
1858		-0.294521	1.44898	-0.203261	0.838931	0.999999
1522		-0.318156	1.39946	-0.227343	0.820157	0.999999
2434		-0.323529	1.48319	-0.21813	0.827327	0.999999
2425		-0.337912	1.38888	-0.243298	0.807774	0.999999
2058		-0.39145	1.7097	-0.228958	0.818901	0.999999
1404		-0.404828	1.40319	-0.288506	0.77296	0.999459
1510		-0.427668	1.31936	-0.324148	0.745826	0.989113
2340		-0.443617	1.13968	-0.389247	0.697093	0.989113
1430		-0.480377	1.71384	-0.280293	0.779252	0.999999
1608		-0.500508	1.42058	-0.352328	0.724592	0.989113
1321		-0.511007	1.23868	-0.412541	0.679943	0.989113
1655		-0.593727	1.6236	-0.365686	0.714599	0.989113
1733		-0.617279	1.39817	-0.441491	0.658858	0.989113
2518		-0.651876	1.64557	-0.39614	0.692002	0.989113
2507		-0.689096	1.5392	-0.447697	0.654372	0.989113
2174		-0.689766	1.4824	-0.465303	0.641714	0.989113
2156		-0.697062	0.553124	-1.26023	0.207587	0.851719
1495		-0.705949	1.32551	-0.532586	0.59432	0.989113
1986		-0.727913	1.37805	-0.528221	0.597346	0.989113
2317		-0.74084	1.55001	-0.477959	0.63268	0.989113
1328		-0.765305	1.27516	-0.600162	0.548398	0.989113
2452		-0.772034	1.87049	-0.412744	0.679795	0.989113
1384		-0.844217	1.77387	-0.475918	0.634133	0.989113
1894		-0.849098	1.6113	-0.526963	0.598219	0.989113
2109		-0.873577	1.60521	-0.544215	0.586293	0.989113
1788		-0.89453	1.79931	-0.497151	0.619082	0.989113
1924		-0.916939	1.53463	-0.597496	0.550176	0.989113
2347		-0.921991	1.43523	-0.6424	0.520613	0.989113
2002		-0.938244	1.68658	-0.5563	0.578005	0.989113
1717		-0.965479	1.4875	-0.649062	0.516298	0.989113
2089		-0.988501	1.25435	-0.788058	0.430663	0.989113
1809		-1.02349	1.48785	-0.687896	0.491518	0.989113
1737		-1.04112	1.67392	-0.621965	0.533965	0.989113
2300		-1.09215	1.89594	-0.576043	0.564586	0.989113
1315		-1.10306	1.56722	-0.703828	0.48154	0.989113
1825		-1.12022	1.75581	-0.63801	0.523467	0.989113
1470		-1.13163	1.5803	-0.71609	0.473936	0.989113
2310		-1.15656	1.87161	-0.617948	0.53661	0.989113
2588		-1.16304	1.604	-0.725085	0.4684	0.989113
2385		-1.22815	1.71961	-0.7142	0.475104	0.989113
1571		-1.24267	1.88402	-0.659585	0.50952	0.989113
1389		-1.24542	1.66488	-0.74805	0.45443	0.989113
1689		-1.34746	1.80698	-0.745697	0.455851	0.989113
1999		-1.34826	1.78775	-0.754165	0.45075	0.989113
2492		-1.35751	1.68849	-0.803977	0.421411	0.989113
2274		-1.52908	2.10121	-0.727713	0.466789	0.989113
2578		-1.80942	3.44443	-0.525318	0.599362	0.989113
1884		-1.81335	1.91438	-0.947227	0.343523	0.989113
1346		-1.81596	2.13021	-0.85248	0.393948	0.989113
1444		-1.86591	2.0093	-0.928637	0.353077	0.989113
1896		-1.92712	1.77767	-1.08407	0.278334	0.988093
1900		-1.95413	1.83483	-1.06502	0.286866	0.988093
2297		-1.97053	1.88341	-1.04626	0.295443	0.989113
1344		-2.02448	1.94162	-1.04267	0.297099	0.989113
2350		-2.05667	1.91752	-1.07257	0.283466	0.988093
1853		-2.06149	1.59758	-1.29038	0.196917	0.832423
2577		-2.06665	2.00589	-1.03029	0.302874	0.989113
1925		-2.12403	1.80686	-1.17554	0.23978	0.942234
1897		-2.24655	1.94306	-1.15619	0.247603	0.959461
2592		-2.32143	2.05851	-1.12772	0.259437	0.978149
2601		-2.32145	1.72681	-1.34436	0.178833	0.779599
1939		-2.39925	1.48489	-1.61578	0.106142	0.56949
2173		-2.40969	1.69518	-1.42149	0.155174	0.72674
2502		-2.46065	1.73798	-1.41581	0.156831	0.72674
2084		-2.61677	1.31414	-1.99124	0.0464541	0.332325
2214		-2.82672	1.8045	-1.56648	0.117236	0.617148
1320		-3.12723	2.15753	-1.44945	0.147212	0.72674
1256		-3.13798	1.66243	-1.88758	0.0590818	0.383345
1859		-3.17799	2.22603	-1.42765	0.153394	0.72674
2189		-3.24368	1.83312	-1.76949	0.0768123	0.465883
2534		-3.32254	1.55285	-2.13964	0.0323841	0.258148
1942		-3.36498	1.58559	-2.12222	0.0338194	0.2621
1758		-3.40217	1.80035	-1.88973	0.0587944	0.383345
2235		-3.40329	1.82483	-1.86499	0.0621827	0.394295
1808		-3.42558	3.14166	-1.09037	0.275548	0.988093
2236		-3.43386	1.78228	-1.92666	0.0540217	0.367611
1586	Phage tail sheath protein?	-3.48553	1.15849	-3.0087	0.00262371	0.0551738
2459		-3.48933	1.55112	-2.24956	0.0244769	0.206941
2213		-3.51138	2.05571	-1.70811	0.0876155	0.509265
2469		-3.54609	1.72866	-2.05135	0.0402328	0.295393
1760		-3.58801	1.56129	-2.2981	0.021556	0.18872
2190		-3.60885	1.74286	-2.07065	0.0383916	0.289493
1944		-3.74916	1.54311	-2.42962	0.0151148	0.168681
2525		-3.76115	1.63775	-2.29654	0.0216453	0.18872
2207		-3.79019	1.58046	-2.39815	0.016478	0.176822
2191		-3.81729	1.96019	-1.94741	0.0514861	0.359116
1581		-3.89892	1.6022	-2.43348	0.0149545	0.168681
1563		-3.90504	1.63859	-2.38317	0.0171642	0.177364
1582		-3.92172	1.67007	-2.34824	0.0188624	0.183826
1592		-3.97489	1.69618	-2.34343	0.0191074	0.183826
1584	Unknown	-4.04168	1.37415	-2.94123	0.00326916	0.0608064
1950	Unknown	-4.05099	1.4049	-2.88346	0.00393327	0.0662548
1565	Unknown	-4.0637	1.35663	-2.99543	0.00274058	0.0551738
2206		-4.06878	1.52071	-2.67557	0.0074602	0.10407
1947		-4.07473	1.59263	-2.55849	0.0105128	0.13967
1756		-4.17551	1.71577	-2.4336	0.0149493	0.168681
1567		-4.18197	1.80087	-2.32219	0.0202228	0.188072
2194	Peptidoglycan peptidase (cwlK)	-4.18205	1.39458	-2.99878	0.0027106	0.0551738
2561		-4.2076	1.94784	-2.16013	0.0307624	0.252432
1269		-4.27464	1.68977	-2.52971	0.0114156	0.14477
1949	Unknown	-4.28675	1.57659	-2.719	0.00654794	0.0961514
2193	Unknown	-4.40816	1.53314	-2.87525	0.00403703	0.0662548
1757	Unknown	-4.43505	1.48214	-2.99233	0.00276858	0.0551738
1585	Unknown (phage?)	-4.44083	1.25627	-3.53492	0.000407903	0.022761
2621	Unknown	-4.49708	1.26278	-3.56125	0.00036909	0.022761
1579	Unknown	-4.57933	1.12335	-4.07649	4.57203e-05	0.00425199
1948	Unknown	-4.85258	1.43977	-3.37039	0.000750611	0.0273192
1946	Heat shock protein (ibpA)	-4.88287	1.46936	-3.32313	0.000890122	0.0273192
2622	Unknown	-4.89538	1.11093	-4.40655	1.0503e-05	0.00146516
1259	Unknown	-4.98839	1.51327	-3.29644	0.000979182	0.0273192
1268	Unknown	-5.00302	1.46688	-3.41065	0.000648075	0.0273192
2070	Unknown	-5.02781	1.50791	-3.3343	0.000855153	0.0273192
1580	Unknown	-6.15742	1.37947	-4.46362	8.05872e-06	0.00146516

### Sheet: RS440
Gene	Description	log2 Fold Change	S.E.	Wald	p-value	BH adjusted p-value
386	Unknown	2.63071	0.705883	3.72684	0.000193898	0.0120217
1525		-4.87e-07	0.387075	-1.26e-06	0.999999	0.999999
993		-0.909971	3.02041	-0.301274	0.763206	0.769411
92		-1.59604	0.944236	-1.6903	0.0909713	0.29622
388		-2.06709	3.96402	-0.521463	0.602044	0.611914
613		-2.12356	1.02193	-2.07798	0.0377112	0.29622
121		-2.20316	1.73558	-1.26941	0.204296	0.29622
122		-2.31743	1.65318	-1.40181	0.160973	0.29622
167		-2.53738	3.97491	-0.638349	0.523246	0.536219
1280		-2.58001	3.97675	-0.648772	0.516486	0.533702
1282		-3.03541	3.9925	-0.760279	0.447088	0.465873
953		-3.22793	1.83782	-1.75639	0.0790221	0.29622
620		-3.26384	4.0045	-0.815043	0.415048	0.436152
387		-3.6832	4.00885	-0.918768	0.358217	0.379649
70		-3.7018	4.0088	-0.923419	0.355789	0.379649
103		-3.7018	4.0088	-0.923419	0.355789	0.379649
965		-3.73933	4.00871	-0.9328	0.350923	0.379649
781		-3.73934	4.00871	-0.932802	0.350922	0.379649
939		-3.81931	1.47122	-2.59601	0.00943147	0.167072
1284		-3.8652	3.97701	-0.971884	0.331108	0.366584
29		-3.97266	4.01321	-0.989896	0.322225	0.359963
750		-3.97266	4.01321	-0.989896	0.322225	0.359963
757		-3.97266	4.01321	-0.989896	0.322225	0.359963
952		-3.98544	2.73293	-1.4583	0.144757	0.29622
951		-4.01313	2.71684	-1.47713	0.139641	0.29622
168		-4.17578	4.01274	-1.04063	0.298046	0.342201
954		-4.20278	3.61211	-1.16353	0.244616	0.29622
203		-4.21035	4.01266	-1.04927	0.294055	0.340774
75		-4.27043	4.01254	-1.06427	0.287206	0.335977
1281		-4.37266	3.70186	-1.18121	0.23752	0.29622
1291		-4.4287	3.24727	-1.36382	0.172624	0.29622
728	Chromosomal protein MC1b	-4.44852	1.326	-3.35484	0.000794107	0.0246173
946		-4.50079	2.73176	-1.64758	0.0994387	0.29622
30		-4.62155	4.02458	-1.14833	0.250831	0.29622
71		-4.64016	4.02453	-1.15297	0.248923	0.29622
125		-4.64016	4.02453	-1.15297	0.248923	0.29622
467		-4.64016	4.02453	-1.15297	0.248923	0.29622
496		-4.64016	4.02453	-1.15297	0.248923	0.29622
510		-4.64016	4.02453	-1.15297	0.248923	0.29622
611		-4.64016	4.02453	-1.15297	0.248923	0.29622
716		-4.64016	4.02453	-1.15297	0.248923	0.29622
755		-4.64016	4.02453	-1.15297	0.248923	0.29622
890		-4.64016	4.02453	-1.15297	0.248923	0.29622
938		-4.64016	4.02453	-1.15297	0.248923	0.29622
947		-4.64016	4.02453	-1.15297	0.248923	0.29622
1157		-4.64016	4.02453	-1.15297	0.248923	0.29622
1177		-4.64016	4.02453	-1.15297	0.248923	0.29622
1327		-4.64016	4.02453	-1.15297	0.248923	0.29622
825		-4.66	4.02448	-1.15791	0.2469	0.29622
132		-4.67769	4.02444	-1.16232	0.245106	0.29622
161		-4.68449	2.56693	-1.82494	0.0680099	0.29622
1179		-4.68841	4.02442	-1.16499	0.244022	0.29622
748		-4.71344	4.02436	-1.17123	0.241507	0.29622
42		-4.71379	4.02436	-1.17131	0.241472	0.29622
74		-4.71379	4.02436	-1.17131	0.241472	0.29622
115		-4.7334	4.02431	-1.1762	0.239515	0.29622
1522		-4.74799	4.02428	-1.17984	0.238065	0.29622
204		-4.80358	4.0128	-1.19706	0.231282	0.29622
355		-4.80358	4.0128	-1.19706	0.231282	0.29622
391		-4.80358	4.0128	-1.19706	0.231282	0.29622
803		-4.80358	4.0128	-1.19706	0.231282	0.29622
753		-4.80376	4.02416	-1.19373	0.232583	0.29622
754		-4.80376	4.02416	-1.19373	0.232583	0.29622
120		-4.80376	4.02416	-1.19373	0.232583	0.29622
143		-4.80376	4.02416	-1.19373	0.232583	0.29622
147		-4.80376	4.02416	-1.19373	0.232583	0.29622
159		-4.80376	4.02416	-1.19373	0.232583	0.29622
160		-4.80376	4.02416	-1.19373	0.232583	0.29622
190		-4.80376	4.02416	-1.19373	0.232583	0.29622
249		-4.80376	4.02416	-1.19373	0.232583	0.29622
360		-4.80376	4.02416	-1.19373	0.232583	0.29622
364		-4.80376	4.02416	-1.19373	0.232583	0.29622
420		-4.80376	4.02416	-1.19373	0.232583	0.29622
507		-4.80376	4.02416	-1.19373	0.232583	0.29622
622		-4.80376	4.02416	-1.19373	0.232583	0.29622
691		-4.80376	4.02416	-1.19373	0.232583	0.29622
785		-4.80376	4.02416	-1.19373	0.232583	0.29622
821		-4.80376	4.02416	-1.19373	0.232583	0.29622
848		-4.80376	4.02416	-1.19373	0.232583	0.29622
860		-4.80376	4.02416	-1.19373	0.232583	0.29622
924		-4.80376	4.02416	-1.19373	0.232583	0.29622
932		-4.80376	4.02416	-1.19373	0.232583	0.29622
943		-4.80376	4.02416	-1.19373	0.232583	0.29622
949		-4.80376	4.02416	-1.19373	0.232583	0.29622
950		-4.80376	4.02416	-1.19373	0.232583	0.29622
1115		-4.80376	4.02416	-1.19373	0.232583	0.29622
1199		-4.80376	4.02416	-1.19373	0.232583	0.29622
1219		-4.80376	4.02416	-1.19373	0.232583	0.29622
1231		-4.80376	4.02416	-1.19373	0.232583	0.29622
1253		-4.80376	4.02416	-1.19373	0.232583	0.29622
1266		-4.80376	4.02416	-1.19373	0.232583	0.29622
1278		-4.80376	4.02416	-1.19373	0.232583	0.29622
1310		-4.80376	4.02416	-1.19373	0.232583	0.29622
1373		-4.80376	4.02416	-1.19373	0.232583	0.29622
1400		-4.80376	4.02416	-1.19373	0.232583	0.29622
1420		-4.80376	4.02416	-1.19373	0.232583	0.29622
1469		-4.80376	4.02416	-1.19373	0.232583	0.29622
1533		-4.80376	4.02416	-1.19373	0.232583	0.29622
1536		-4.80376	4.02416	-1.19373	0.232583	0.29622
1175		-4.80376	4.02416	-1.19373	0.232583	0.29622
102		-4.8294	4.0241	-1.20012	0.230093	0.29622
886		-4.83738	3.96023	-1.22149	0.221901	0.29622
1230		-4.83833	4.02408	-1.20234	0.22923	0.29622
957		-4.87137	4.02401	-1.21058	0.226058	0.29622
1030		-4.90366	4.02395	-1.21862	0.222989	0.29622
809		-4.94995	3.18509	-1.5541	0.12016	0.29622
1079		-4.9726	2.7191	-1.82876	0.0674352	0.29622
1520		-4.98136	1.83459	-2.71524	0.00662268	0.148204
511		-5.00724	4.02374	-1.24442	0.213344	0.29622
642		-5.00724	4.02374	-1.24442	0.213344	0.29622
944		-5.00724	4.02374	-1.24442	0.213344	0.29622
1092		-5.03652	4.02369	-1.25172	0.210672	0.29622
703		-5.03745	4.02368	-1.25195	0.210588	0.29622
123		-5.05063	3.26965	-1.5447	0.122419	0.29622
1033		-5.22069	2.73044	-1.91204	0.0558716	0.29622
945		-5.2374	3.04516	-1.71991	0.0854488	0.29622
1078		-5.29065	2.17882	-2.42822	0.0151732	0.235184
686		-5.29384	2.51862	-2.10188	0.0355636	0.29622
826		-5.31394	2.75519	-1.9287	0.0537683	0.29622
1170		-5.37692	2.38824	-2.25142	0.0243592	0.29622
1521	V-type ATPase (atpvA)	-5.52834	1.5346	-3.60247	0.000315203	0.0130284
1114	Glycosyl transferase family 2	-5.54278	1.00152	-5.5344	3.12e-08	3.87e-06
124		-5.68808	2.60682	-2.182	0.0291097	0.29622
808		-5.82699	2.16714	-2.68879	0.00717115	0.148204
