## Supplemental Table 7 for "Transcriptional activity differentiates families of Marine Group II *Euryarchaeota* in the coastal ocean"

### Sheet: Sheet1
Cruise	Month	Year	Station	Depth (m)	Region	Latitude (°N)	Longitude (°E)	Bacterial 16S rRNA genes L-1	Ca. Poseidoniales 16S rRNA genes L-1
SAB2	May	2014	A1	2	Nearshore	31.2105	-81.2282	1.86859e+10	8.98193e+07
SAB2	May	2014	A1	8	Nearshore	31.2105	-81.2282	18510000000	9.60717e+07
SAB2	May	2014	A3	2	Nearshore	31.2044	-81.1286	2.57753e+10	1.74484e+07
SAB2	May	2014	A3	10	Nearshore	31.2044	-81.1286	1.13216e+10	1.14528e+07
SAB2	May	2014	A5	2	Nearshore	31.1974	-81.013	1.26878e+10	6.7574e+06
SAB2	May	2014	A5	13	Nearshore	31.1974	-81.013	7.28854e+09	4.48247e+06
SAB2	May	2014	A7	2	Midshelf	31.1908	-80.9043	1.54212e+10	1.64739e+07
SAB2	May	2014	A7	19	Midshelf	31.1908	-80.9043	6.53143e+09	7.77728e+06
SAB2	May	2014	ALTES	2	Inshore	31.32	-81.2938	3.91422e+10	7.31221e+07
SAB2	May	2014	C1	2	Nearshore	31.3128	-81.1906	1.33593e+10	1.07589e+08
SAB2	May	2014	C1	9.5	Nearshore	31.3128	-81.1906	2.63067e+10	1.79179e+08
SAB2	May	2014	C11	2	Midshelf	31.2721	-80.4341	4.77474e+09	8.14919e+06
SAB2	May	2014	C11	34	Midshelf	31.2721	-80.4341	2.53962e+09	2.43776e+06
SAB2	May	2014	C12	2	Midshelf	31.2634	-80.308	2.89223e+09	7.17166e+06
SAB2	May	2014	C12	35	Midshelf	31.2634	-80.308	2.46306e+09	7.15372e+06
SAB2	May	2014	C13	2	Midshelf	31.2475	-79.9969	9.49781e+09	1.00218e+07
SAB2	May	2014	C13	45	Midshelf	31.2475	-79.9969	3.0386e+10	3.1219e+07
SAB2	May	2014	C14	10	Shelfbreak	31.2382	-79.7176	5.61667e+09	1.08641e+06
SAB2	May	2014	C14	75	Shelfbreak	31.2382	-79.7176	1.01404e+10	1.18202e+07
SAB2	May	2014	C14	200	Shelfbreak	31.2382	-79.7176	1.13572e+09	1.34002e+06
SAB2	May	2014	C15	10	Shelfbreak	31.232	-79.5846	3.16204e+09	2.8516e+06
SAB2	May	2014	C15	75	Shelfbreak	31.232	-79.5846	1.31368e+09	3.32595e+06
SAB2	May	2014	C15	200	Shelfbreak	31.232	-79.5846	9.66923e+07	487339
SAB2	May	2014	C15	400	Shelfbreak	31.232	-79.5846	1.94379e+07	56258.9
SAB2	May	2014	C3	2	Nearshore	31.3035	-81.0443	6.33404e+09	9.89147e+06
SAB2	May	2014	C3	14	Nearshore	31.3035	-81.0443	9364000000	7.92563e+06
SAB2	May	2014	C5	2	Midshelf	31.2976	-80.927	7544750000	7.68332e+06
SAB2	May	2014	C5	18.5	Midshelf	31.2976	-80.927	5850000000	1.23933e+07
SAB2	May	2014	C7	2	Midshelf	31.2921	-80.8021	1.60288e+10	2.09875e+07
SAB2	May	2014	C7	20	Midshelf	31.2921	-80.8021	1.79132e+10	1.76277e+07
SAB2	May	2014	C9	2	Midshelf	31.2817	-80.6411	3.79714e+09	7.32734e+06
SAB2	May	2014	C9	23	Midshelf	31.2817	-80.6411	9.47024e+09	2.14988e+07
SAB2	May	2014	DOBES	2	Inshore	31.3773	-81.2883	3.2175e+10	1.26687e+08
SAB2	May	2014	DOBES	17	Inshore	31.3773	-81.2883	6.45385e+10	5.06448e+07
SAB2	May	2014	E1	1	Nearshore	31.4711	-81.1153	2.49246e+10	1.43969e+08
SAB2	May	2014	E1	3.5	Nearshore	31.4711	-81.1153	2.05955e+10	9.73196e+07
SAB2	May	2014	E3	2	Nearshore	31.4123	-81.0014	4.12821e+09	6.81012e+06
SAB2	May	2014	E3	12	Nearshore	31.4123	-81.0014	8.36769e+09	1.24459e+07
SAB2	May	2014	E5	2	Midshelf	31.3965	-80.8674	3.11308e+09	3.84992e+06
SAB2	May	2014	E5	17	Midshelf	31.3965	-80.8674	9.97436e+09	8.19466e+06
SAB2	May	2014	E8	2	Midshelf	31.3942	-80.6901	6.35235e+09	7.44733e+06
SAB2	May	2014	E8	22	Midshelf	31.3942	-80.6901	1.08678e+10	1.51783e+07
SAB2	May	2014	G1	2	Nearshore	31.5341	-81.0568	3.45256e+09	5.63119e+07
SAB2	May	2014	G1	10	Nearshore	31.5341	-81.0568	5.25513e+09	9.17432e+07
SAB2	May	2014	G3	1.5	Nearshore	31.5302	-80.959	2.92941e+09	8.47176e+06
SAB2	May	2014	G3	12	Nearshore	31.5302	-80.959	4.06365e+09	1.58882e+07
SAB2	May	2014	G7	2	Midshelf	31.5189	-80.67	8093750000	1.28551e+07
SAB2	May	2014	G7	21	Midshelf	31.5189	-80.67	8556250000	5.52935e+06
SAB2	May	2014	OS1	1.5	Nearshore	31.7931	-80.9426	8.14227e+09	1.53913e+07
SAB2	May	2014	OS1	8	Nearshore	31.7931	-80.9426	4.71833e+09	1.40092e+07
SAB2	May	2014	OS2	2	Nearshore	31.7719	-80.7993	9.97176e+08	1.87839e+07
SAB2	May	2014	OS2	13.5	Nearshore	31.7719	-80.7993	7.8402e+08	1.4529e+07
SAB2	May	2014	SAPES	2	Inshore	31.5448	-81.2078	9.26571e+10	4.31333e+07
SAB2	May	2014	SAPES	8	Inshore	31.5448	-81.2078	9.85905e+10	9.19866e+07
SAB2	May	2014	SC1	1.5	Nearshore	31.6646	-81.0401	2.94881e+09	1.57662e+07
SAB2	May	2014	SC1	5.5	Nearshore	31.6646	-81.0401	4.00426e+09	4.36604e+07
SAB2	May	2014	SC2	2	Nearshore	31.6859	-80.8961	3.04117e+09	1.44245e+07
SAB2	May	2014	SC2	12	Nearshore	31.6859	-80.8961	5.38917e+09	2.12293e+07
SAB2	May	2014	SS1	2	Inshore	31.1275	-81.3984	2.50261e+10	6.13934e+07
SAB2	May	2014	SS1	8.5	Inshore	31.1275	-81.3984	1.37443e+11	4.2432e+07
SAB2	May	2014	SS2	2	Nearshore	31.093	-81.2411	2.08333e+10	1.35987e+08
SAB2	May	2014	SS2	10	Nearshore	31.093	-81.2411	2.11569e+10	9.73701e+07
SAB2	May	2014	WS1	2	Inshore	31.9248	-80.9675	1.17028e+10	4.38022e+07
SAB2	May	2014	WS1	13	Inshore	31.9248	-80.9675	7.45535e+09	2.29173e+07
SAB2	May	2014	WS2	2	Nearshore	31.8487	-80.8731	6.17333e+09	2.52162e+07
SAB2	May	2014	WS2	13	Nearshore	31.8487	-80.8731	6.26667e+09	2.90718e+07
SAB3	July	2014	A1	1.6	Nearshore	31.2139	-81.2246	1.21733e+10	4.83806e+08
SAB3	July	2014	A1	9	Nearshore	31.2139	-81.2246	4.73287e+09	1.20001e+08
SAB3	July	2014	A3	2	Nearshore	31.2047	-81.0939	1.87315e+10	7.42393e+06
SAB3	July	2014	A3	12.3	Nearshore	31.2047	-81.0939	3.82934e+09	68664.5
SAB3	July	2014	A5	1.6	Midshelf	31.1939	-80.9598	1.22907e+10	8.59835e+07
SAB3	July	2014	A5	14.9	Midshelf	31.1939	-80.9598	1.06893e+10	7.24969e+07
SAB3	July	2014	A7	2.1	Midshelf	31.1872	-80.83	1.12458e+10	1.30764e+07
SAB3	July	2014	A7	16.1	Midshelf	31.1872	-80.83	7.46333e+09	9.2974e+06
SAB3	July	2014	ALTES	1.1	Inshore	31.3212	-81.2998	21881250000	3.46789e+08
SAB3	July	2014	ALTES	5.8	Inshore	31.3212	-81.2998	3.08367e+10	1.1545e+08
SAB3	July	2014	C1	8.5	Nearshore	31.3105	-81.1919	5.61704e+10	7.57558e+08
SAB3	July	2014	C11	1	Midshelf	31.2718	-80.4349	3.68343e+09	1.15888e+07
SAB3	July	2014	C11	34.9	Midshelf	31.2718	-80.4349	724000000	1.31606e+07
SAB3	July	2014	C14	2	Midshelf	31.2493	-80.0009	2.88861e+09	3.09142e+07
SAB3	July	2014	C17	75	Shelfbreak	31.2222	-79.5946	2.99444e+09	3.91568e+06
SAB3	July	2014	C3	1.1	Nearshore	31.3023	-81.0437	1.46338e+10	3.15482e+07
SAB3	July	2014	C3	11.6	Nearshore	31.3023	-81.0437	2.70111e+10	1.18397e+07
SAB3	July	2014	C5	1.2	Midshelf	31.2976	-80.9265	1.23259e+10	3.44904e+07
SAB3	July	2014	C5	15	Midshelf	31.2976	-80.9265	5.44815e+09	3.45098e+07
SAB3	July	2014	C7	1.9	Midshelf	31.2959	-80.8034	8.20361e+09	4.29032e+07
SAB3	July	2014	C7	18	Midshelf	31.2959	-80.8035	6.97083e+09	9.0484e+06
SAB3	July	2014	C9	1.5	Midshelf	31.2824	-80.6401	1.04642e+10	1.31882e+07
SAB3	July	2014	C9	23.4	Midshelf	31.2824	-80.6401	5977500000	9.14385e+06
SAB3	July	2014	DOBES	9.7	Inshore	31.3795	-81.2898	2.34617e+10	6.88921e+08
SAB3	July	2014	E1	2.2	Nearshore	31.4219	-81.1183	1.51544e+10	4.29672e+08
SAB3	July	2014	E1	7.4	Nearshore	31.4219	-81.1183	4.7412e+10	4.76823e+08
SAB3	July	2014	E3	2.6	Nearshore	31.4133	-81.0026	9.46944e+09	8.86741e+06
SAB3	July	2014	E3	12.2	Nearshore	31.4133	-81.0026	1.47517e+10	3.86046e+07
SAB3	July	2014	E5	2	Midshelf	31.4083	-80.8848	3.45185e+10	7.24148e+06
SAB3	July	2014	E5	15	Midshelf	31.4082	-80.8855	1.43574e+10	1.00511e+07
SAB3	July	2014	E8	2.5	Midshelf	31.3953	-80.6908	4.99037e+09	6.45015e+06
SAB3	July	2014	E8	20.4	Midshelf	31.3953	-80.6908	4.53185e+09	4.67526e+06
SAB3	July	2014	G1	1.6	Nearshore	31.5355	-81.0594	13480000000	1.2365e+08
SAB3	July	2014	G1	9.5	Nearshore	31.5355	-81.0594	6.46583e+10	3.13124e+08
SAB3	July	2014	G11	1.8	Midshelf	31.5014	-80.3672	7.98981e+09	4.75369e+06
SAB3	July	2014	G11	27.5	Midshelf	31.5014	-80.3672	5.31407e+09	5.99441e+06
SAB3	July	2014	G3	2.1	Nearshore	31.5321	-80.9635	1.12385e+10	1.14355e+07
SAB3	July	2014	G3	12.5	Nearshore	31.5321	-80.9635	8.57111e+09	1.21839e+07
SAB3	July	2014	G5	1.6	Midshelf	31.5286	-80.86	9.96111e+09	8.5271e+06
SAB3	July	2014	G5	19	Midshelf	31.5288	-80.8603	6395000000	5.62709e+06
SAB3	July	2014	G7	2.2	Midshelf	31.5202	-80.7299	8.37778e+09	1.52412e+07
SAB3	July	2014	G7	19.6	Midshelf	31.5202	-80.7299	1.48826e+10	5.65773e+06
SAB3	July	2014	G9	1.4	Midshelf	31.5125	-80.5867	6.14704e+09	1.55094e+07
SAB3	July	2014	G9	24.4	Midshelf	31.5125	-80.5867	1.1887e+10	1.20391e+07
SAB3	July	2014	SAPES	9.5	Inshore	31.543	-81.2022	1.67183e+10	1.71074e+08
SAB3	July	2014	WS1	1.4	Inshore	31.9248	-80.9684	15867500000	1.43809e+07
SAB3	July	2014	WS1	13	Inshore	31.9248	-80.9684	29687500000	2.15286e+08
SAB6	November	2014	A1	1	Nearshore	31.2118	-81.2291	9.07963e+09	1.80228e+07
SAB6	November	2014	A1	8	Nearshore	31.2118	-81.2291	1.52926e+10	1.73484e+08
SAB6	November	2014	A3	1.8	Nearshore	31.2069	-81.0984	5.40463e+09	7.11711e+06
SAB6	November	2014	A3	14.5	Nearshore	31.2069	-81.0984	6660000000	1.2766e+07
SAB6	November	2014	A5	1	Midshelf	31.1957	-80.962	6.8941e+09	9.0685e+06
SAB6	November	2014	A5	16	Midshelf	31.1957	-80.962	7830000000	9.52606e+06
SAB6	November	2014	A7	16	Midshelf	31.1908	-80.8351	7.05463e+09	1.42822e+07
SAB6	November	2014	ALTES	1	Inshore	31.3203	-81.296	1.96111e+10	2.41452e+07
SAB6	November	2014	ALTES	7	Inshore	31.3203	-81.296	2.26236e+10	3.25223e+07
SAB6	November	2014	ALTES Upstream (ALTS)	1.1	Inshore	31.3064	-81.414	3.69597e+10	295559
SAB6	November	2014	ALTES Upstream (ALTS)	6	Inshore	31.3064	-81.414	4.33067e+10	227206
SAB6	November	2014	C1	1.1	Nearshore	31.3125	-81.1914	8.14458e+09	2.15914e+07
SAB6	November	2014	C11	2	Midshelf	31.2815	-80.6544	3500000000	6.30953e+06
SAB6	November	2014	C11	24	Midshelf	31.2815	-80.6544	4.15139e+09	6.80634e+06
SAB6	November	2014	C14	1	Midshelf	31.2712	-80.4888	3.38301e+09	1.19163e+07
SAB6	November	2014	C17	75	Shelfbreak	31.2355	-79.7247	1.48296e+09	2.55686e+06
SAB6	November	2014	C17	225	Shelfbreak	31.2355	-79.7247	2.37028e+08	1.25491e+06
SAB6	November	2014	C3	1	Nearshore	31.3053	-81.0866	3.84333e+09	1.46553e+07
SAB6	November	2014	C3	11	Nearshore	31.3053	-81.0866	9.26755e+09	1.34772e+07
SAB6	November	2014	C5	1	Midshelf	31.3008	-80.9664	5.66148e+09	1.17077e+07
SAB6	November	2014	C5	13	Midshelf	31.3008	-80.9664	5.92454e+09	9.01708e+06
SAB6	November	2014	C7	2	Midshelf	31.2951	-80.871	6.67741e+09	4.68966e+06
SAB6	November	2014	C7	18	Midshelf	31.2951	-80.871	6.8787e+09	2.31601e+07
SAB6	November	2014	DOBES	1	Inshore	31.377	-81.2844	1.46233e+10	1.76193e+07
SAB6	November	2014	DOBES	10	Inshore	31.377	-81.2844	1.74222e+10	7.45527e+06
SAB6	November	2014	E1	1	Nearshore	31.4191	-81.1219	1.62878e+10	8.03959e+07
SAB6	November	2014	E3	1	Nearshore	31.4144	-81.0303	8.48148e+09	1.15024e+07
SAB6	November	2014	E3	10	Nearshore	31.4144	-81.0303	1.24782e+10	1.03721e+08
SAB6	November	2014	E5	1	Nearshore	31.3986	-80.8704	7.01977e+09	2.5857e+07
SAB6	November	2014	E5	18	Nearshore	31.3986	-80.8704	7.49676e+09	2.02588e+07
SAB6	November	2014	E8	1	Midshelf	31.4023	-80.7652	5.5637e+09	1.95704e+07
SAB6	November	2014	E8	21	Midshelf	31.4023	-80.7652	3.6163e+09	1.57854e+07
SAB6	November	2014	G1	1	Nearshore	31.5329	-81.0588	1.27682e+10	1.02072e+08
SAB6	November	2014	G1	8.5	Nearshore	31.5329	-81.0588	1.34833e+10	6.42508e+07
SAB6	November	2014	G3	1	Nearshore	31.5333	-80.9843	23552500000	2.3019e+07
SAB6	November	2014	G5	1	Midshelf	31.5271	-80.8834	5.15061e+09	1.88983e+07
SAB6	November	2014	G5	14	Midshelf	31.5271	-80.8834	4.28134e+09	1.23169e+07
SAB6	November	2014	G7	1	Midshelf	31.5216	-80.7749	5.36389e+09	1.59666e+07
SAB6	November	2014	G7	19	Midshelf	31.5216	-80.7749	7.53889e+09	2.36467e+07
SAB6	November	2014	OS1	1.4	Inshore	31.8518	-81.0841	8.97653e+09	2.90158e+07
SAB6	November	2014	OS2	1	Nearshore	31.7698	-80.9125	5.58389e+09	7.11432e+06
SAB6	November	2014	OS2	12	Nearshore	31.7698	-80.9125	1.42556e+10	1.57167e+07
SAB6	November	2014	SA2	1	Nearshore	30.9816	-81.2729	7.00583e+09	1.1065e+07
SAB6	November	2014	SA2	10.5	Nearshore	30.9816	-81.2729	6.22444e+09	8.13556e+06
SAB6	November	2014	SAPES	1	Inshore	31.541	-81.2066	1.35306e+10	1.85e+06
SAB6	November	2014	SAPES	9	Inshore	31.541	-81.2066	10567500000	1.4496e+07
SAB6	November	2014	SC1	1	Inshore	31.7129	-81.1424	682750000	1.27021e+06
SAB6	November	2014	SC2	1	Nearshore	31.6872	-80.9765	9.10486e+09	3.94567e+07
SAB6	November	2014	SC2	12	Nearshore	31.6872	-80.9765	4.19667e+09	1.70944e+06
SAB6	November	2014	SS1	1	Inshore	31.1314	-81.398	3.65361e+09	1.4059e+06
SAB6	November	2014	SS1	18	Inshore	31.1314	-81.398	14812500000	1.80353e+07
SAB6	November	2014	SS2	7	Nearshore	31.1016	-81.2965	2.75367e+10	1.93974e+07
SAB6	November	2014	SS3	1	Nearshore	31.0963	-81.1739	1.32057e+10	6.01095e+06
SAB6	November	2014	SS3	11	Nearshore	31.0963	-81.1739	1.41017e+10	4.71457e+06
SAB6	November	2014	SS5	1	Midshelf	31.085	-81.0322	6.76083e+09	2.91681e+06
SAB6	November	2014	SS5	14	Midshelf	31.085	-81.0322	8.14667e+09	4.99622e+07
SAB6	November	2014	SS7	1	Midshelf	31.0658	-80.8953	7.28222e+09	1.14258e+08
SAB6	November	2014	SS7	16	Midshelf	31.0658	-80.8953	4.46741e+09	7.41107e+06
SAB6	November	2014	WS1	1	Inshore	31.9248	-80.967	2.11014e+10	7.07136e+07
SAB6	November	2014	WS1	11	Inshore	31.9248	-80.967	1.29271e+10	6.48465e+07
SAB6	November	2014	WS2	1.4	Nearshore	31.8756	-80.8614	1.56542e+10	1.8752e+08
SAB6	November	2014	WS2	10	Nearshore	31.8756	-80.8614	1.74556e+10	1.52328e+08
SAB17	August	2017	Skidaway Dock	1	Inshore	31.9887	-81.025	4.91059e+09	2.00723e+07
SAB17	August	2017	Stn 12	130	Shelfbreak	31.4185	-79.2536	5.96305e+07	2.08089e+06
SAB17	August	2017	Stn 12	200	Shelfbreak	31.4185	-79.2536	7.13811e+07	4.10882e+06
SAB17	August	2017	Stn 12	450	Shelfbreak	31.4185	-79.2536	9.24529e+07	4.06892e+06
SAB17	August	2017	Stn 12	5	Shelfbreak	31.4185	-79.2536	4.8343e+08	129142
SAB17	August	2017	Stn 12	95	Shelfbreak	31.4185	-79.2536	3.70877e+08	1.66607e+07
SAB17	August	2017	Stn 13	100	Shelfbreak	31.5143	-79.6663	7.62102e+08	2.69539e+07
SAB17	August	2017	Stn 13	38	Shelfbreak	31.5143	-79.6663	1.11542e+09	2.39459e+07
SAB17	August	2017	Stn 13	5	Shelfbreak	31.5143	-79.6663	1.03028e+09	2.78229e+07
SAB17	August	2017	Stn 14	25	Midshelf	31.5196	-79.7893	1.40668e+09	2.6854e+07
SAB17	August	2017	Stn 14	48	Midshelf	31.5196	-79.7893	6.21617e+08	2.61341e+07
SAB17	August	2017	Stn 14	5	Midshelf	31.5196	-79.7893	4.63911e+08	7.98144e+06
SAB17	August	2017	Stn 2	12	Midshelf	31.6485	-80.6063	1.19207e+09	2.61999e+07
SAB17	August	2017	Stn 3	27	Midshelf	31.3675	-79.9075	2.69059e+09	8.29244e+06
SAB17	August	2017	Stn 3	45	Midshelf	31.3675	-79.9075	1.32974e+09	2.53736e+07
SAB17	August	2017	Stn 3	5	Midshelf	31.3675	-79.9075	1.59594e+09	4.38801e+06
SAB17	August	2017	Stn 4	103	Shelfbreak	31.3147	-79.775	4.01229e+08	2.5431e+07
SAB17	August	2017	Stn 4	45	Shelfbreak	31.3147	-79.775	7.75943e+08	3.29027e+07
SAB17	August	2017	Stn 4	5	Shelfbreak	31.3147	-79.775	3.71217e+08	1.94485e+06
SAB17	August	2017	Stn 5	200	Shelfbreak	31.2165	-79.5453	8.56644e+07	4.37812e+06
SAB17	August	2017	Stn 5	380	Shelfbreak	31.2165	-79.5453	4.17332e+07	4.3357e+06
SAB17	August	2017	Stn 5	475	Shelfbreak	31.2165	-79.5453	4.68801e+07	1.75316e+06
SAB17	August	2017	Stn 5	5	Shelfbreak	31.2165	-79.5453	5.10744e+08	327885
SAB17	August	2017	Stn 5	80	Shelfbreak	31.2165	-79.5453	2.96212e+08	4.97854e+06
SAB17	August	2017	Stn 7	100	Oceanic	30.9423	-78.9071	4.98385e+08	7.72803e+06
SAB17	August	2017	Stn 7	130	Oceanic	30.9423	-78.9071	4.35447e+08	8.9743e+06
SAB17	August	2017	Stn 7	336	Oceanic	30.9423	-78.9071	9.93055e+07	3.19374e+06
SAB17	August	2017	Stn 7	5	Oceanic	30.9423	-78.9071	6.07429e+08	16013.2
SAB17	August	2017	Stn 7	500	Oceanic	30.9423	-78.9071	6.65696e+07	1.45502e+06
SAB17	August	2017	Stn 8	145	Oceanic	31.143	-78.765	3.99617e+08	1.03781e+07
SAB17	August	2017	Stn 8	350	Oceanic	31.143	-78.765	8.29554e+07	3.38427e+06
SAB17	August	2017	Stn 8	5	Oceanic	31.143	-78.765	3.60846e+08	76535
SAB17	August	2017	Stn 8	500	Oceanic	31.143	-78.765	3.36057e+07	675242
